# Trophic shift and the origin of birds

**DOI:** 10.1101/2020.08.18.256131

**Authors:** Yonghua Wu

## Abstract

Birds are characterized by evolutionary specializations of both locomotion (e.g., flapping flight) and digestive system (toothless, crop, and gizzard), while the potential selection pressures responsible for these evolutionary specializations remain unclear. Here we used a recently developed molecular phyloecological method to reconstruct the diets of the ancestral archosaur and of the common ancestor of living birds (CALB). Our results showed that the ancestral archosaur exhibited a predominant Darwinian selection of protein and fat digestion and absorption, whereas the CALB showed a marked enhanced selection of carbohydrate and fat digestion and absorption, suggesting a trophic shift from carnivory to herbivory (fruit, seed, and/or nut-eater) at the archosaur-to-bird transition. The evolutionary shift of the CALB to herbivory may have essentially made them become a low-level consumer and, consequently, subject to relatively high predation risk from potential predators such as gliding maniraptorans, from which birds descended. Under the relatively high predation pressure, ancestral birds with gliding capability may have then evolved not only flapping flight as a possible anti-predator strategy against gliding predatory maniraptorans but also the specialized digestive system as an evolutionary tradeoff of maximizing foraging efficiency and minimizing predation risk. Our results suggest that the powered flight and specialized digestive system of birds may have evolved as a result of their tropic shift-associated predation pressure.
