## Supplemental Table S2 for "Trophic shift and the origin of birds"

### Sheet: Sheet1
Table S2 Positively selected genes along ancestral bird branch identified by branch-site model. Positively selecte sites with ≥ 90% probability support are shown in bold.
Gene	Null mode		Modified model A
	lnL	np:	lnL	np:	2∆lnL	df	P-value	ω	Positively selected sites
ABCG5	-26882.3	151	-26879.7	152	5.32	1	0.021082	site class 0 1 2a 2b proportion 0.76130 0.23194 0.00518 0.00158 background w 0.11385 1.00000 0.11385 1.00000 foreground w 0.11385 1.00000 998.99974 998.99974	135S,290T,483S
AGPAT1	-11454.1	81	-11416.8	82	74.72	1	5.42438e-18	site class 0 1 2a 2b proportion 0.69718 0.28097 0.01557 0.00628 background w 0.06714 1.00000 0.06714 1.00000 foreground w 0.06714 1.00000 155.38401 155.38401	14I,183R
AGPAT2	-10563.4	181	-10561.3	182	4.02	1	0.0449637	site class 0 1 2a 2b proportion 0.87325 0.10770 0.01695 0.00209 background w 0.08601 1.00000 0.08601 1.00000 foreground w 0.08601 1.00000 14.66909 14.66909	31C,116M
APOA1	-11119.2	101	-11116.3	102	5.86	1	0.0154888	site class 0 1 2a 2b proportion 0.88176 0.10223 0.01435 0.00166 background w 0.15202 1.00000 0.15202 1.00000 foreground w 0.15202 1.00000 998.99172 998.99172	126Q
APOA4	-13987.5	83	-13983	84	9.06	1	0.00261262	site class 0 1 2a 2b proportion 0.87869 0.02743 0.09104 0.00284 background w 0.12634 1.00000 0.12634 1.00000 foreground w 0.12634 1.00000 334.64233 334.64233	25D,49A,64D,79K,92V,97K,126R,133A,144T,156K,158E, 162Q,180S,224S,233Q,247K,255Q,270L,277K,288S,295G, 319N,362L,365I
APOB	-206383	139	-206377	140	11.9853	1	0.000536222	site class 0 1 2a 2b proportion 0.72036 0.26972 0.00722 0.00270 background w 0.19804 1.00000 0.19804 1.00000 foreground w 0.19804 1.00000 10.51351 10.51351	84S,248A,981E,1704A,1926Q,3722N,4514Y
ATP1B3	-9580.51	167	-9575.23	168	10.56	1	0.00115561	site class 0 1 2a 2b proportion 0.77718 0.20250 0.01612 0.00420 background w 0.09715 1.00000 0.09715 1.00000 foreground w 0.09715 1.00000 37.99936 37.99936	60N,95L,120L
ATP1B4	-15683.6	169	-15680.4	170	6.36	1	0.0116722	site class 0 1 2a 2b proportion 0.79233 0.18704 0.01668 0.00394 background w 0.12520 1.00000 0.12520 1.00000 foreground w 0.12520 1.00000 998.99498 998.99498	22K,29A,30K,103I,135K,188T
CD36	-22533.2	155	-22530.9	156	4.58	1	0.0323472	site class 0 1 2a 2b proportion 0.70022 0.28394 0.01127 0.00457 background w 0.12212 1.00000 0.12212 1.00000 foreground w 0.12212 1.00000 29.60014 29.60014	75M,246N,250I,292E,371S
CELA3B	-4223.81	31	-4221.32	32	4.98	1	0.025642	site class 0 1 2a 2b proportion 0.83201 0.14282 0.02147 0.00369 background w 0.05824 1.00000 0.05824 1.00000 foreground w 0.05824 1.00000 998.93707 998.93707	87D,182I,199A
HK3	-40448.7	97	-40441.4	98	14.52	1	0.000138679	site class 0 1 2a 2b proportion 0.60972 0.34863 0.02650 0.01515 background w 0.11385 1.00000 0.11385 1.00000 foreground w 0.11385 1.00000 520.78032 520.78032	57I,61Q,88Q,115C,296D,362P,522A,528E,609I,726R
LCT	-95458.9	143	-95451.3	144	15.2	1	9.67034e-05	site class 0 1 2a 2b proportion 0.69204 0.29881 0.00639 0.00276 background w 0.09924 1.00000 0.09924 1.00000 foreground w 0.09924 1.00000 999.00000 999.00000	251Q,1790T,1810S
NPC1L1	-5440.83	69	-5437.8	70	6.06	1	0.0138278	site class 0 1 2a 2b proportion 0.86283 0.07090 0.06124 0.00503 background w 0.08310 1.00000 0.08310 1.00000 foreground w 0.08310 1.00000 697.54711 697.54711	3S,10L,12F,17F,53Y,83V,93S,94S,95W,107G,112L, 120S,125Y,127Y,157L
SI	-75204.9	93	-75192	94	25.78	1	3.82633e-07	site class 0 1 2a 2b proportion 0.66257 0.32269 0.00991 0.00483 background w 0.09004 1.00000 0.09004 1.00000 foreground w 0.09004 1.00000 218.16538 218.16538	69V,178V,309-,347-,382L,923A,1057G,1204Y,1291W, 1292G,1297Y,1432Y,1453S,1535F,1663-,1707H
SLC2A5	-13484.5	57	-13479.4	58	10.16	1	0.00143521	site class 0 1 2a 2b proportion 0.77646 0.18453 0.03152 0.00749 background w 0.08114 1.00000 0.08114 1.00000 foreground w 0.08114 1.00000 18.45187 18.45187	85L,93F,108S,222E,250A,264S,342-,355A,411S,440A,459G
SLC36A1	-7481.54	31	-7476.54	32	10	1	0.0015654	site class 0 1 2a 2b proportion 0.84331 0.11803 0.03391 0.00475 background w 0.05105 1.00000 0.05105 1.00000 foreground w 0.05105 1.00000 222.64804 222.64804	20S,112P,171E,212T,215R,308T,334S,430S
SLC5A1	-23700.7	135	-23698.8	136	3.92	1	0.0477149	site class 0 1 2a 2b proportion 0.78003 0.21769 0.00179 0.00050 background w 0.04350 1.00000 0.04350 1.00000 foreground w 0.04350 1.00000 19.29019 19.29019	470S
