## Supplemental Table S3 for "Trophic shift and the origin of birds"

### Sheet: Sheet1
Table S3 Positively selected genes along ancestral archosaur branch identified by branch-site model. Positively selecte sites with ≥ 90% probability support are shown in bold.
Gene	Null mode		Modified model A
	lnL	np:	lnL	np:	2∆lnL	df	P-value	ω	Positively selected sites
ACE2	-40679.5	153	-40676.9	154	5.06	1	0.0244842	site class 0 1 2a 2b proportion 0.68236 0.30312 0.01006 0.00447 background w 0.08160 1.00000 0.08160 1.00000 foreground w 0.08160 1.00000 53.65141 53.65141	114Q,142P,181S,641Y,699E,712N,797T
APOA4	-13992.7	83	-13990.2	84	4.92	1	0.0265475	site class 0 1 2a 2b proportion 0.92754 0.02939 0.04174 0.00132 background w 0.12605 1.00000 0.12605 1.00000 foreground w 0.12605 1.00000 44.66940 44.66940	192Q,265L,310V,339E
APOB	-206381	139	-206377	140	7.76	1	0.0053416	site class 0 1 2a 2b proportion 0.71239 0.26575 0.01592 0.00594 background w 0.19805 1.00000 0.19805 1.00000 foreground w 0.19805 1.00000 13.97586 13.97586	401A,1151D,1171N,1625E,1687D,1791Y,2354K,4096H
ATP1B4	-15682.3	169	-15675.2	170	14.16	1	0.000167902	site class 0 1 2a 2b proportion 0.78223 0.18948 0.02277 0.00552 background w 0.12439 1.00000 0.12439 1.00000 foreground w 0.12439 1.00000 139.31826 139.31826	6A,43Q,45M,153D,186Y,193S
CEL	-30082.3	133	-30075	134	14.64	1	0.000130123	site class 0 1 2a 2b proportion 0.69005 0.29421 0.01103 0.00470 background w 0.06585 1.00000 0.06585 1.00000 foreground w 0.06585 1.00000 151.47200 151.47200	5-,11-,97E,154K,293V,345G,383Y
CPB1	-14689.6	103	-14684.3	104	10.62	1	0.00111871	site class 0 1 2a 2b proportion 0.70334 0.27902 0.01263 0.00501 background w 0.09752 1.00000 0.09752 1.00000 foreground w 0.09752 1.00000 998.99987 998.99987	142S,143K,195R,293N,409I
DPP4	-28047.6	173	-28043.5	174	8.26	1	0.00405281	site class 0 1 2a 2b proportion 0.72566 0.26675 0.00555 0.00204 background w 0.07416 1.00000 0.07416 1.00000 foreground w 0.07416 1.00000 39.05380 39.05380	76A,166S,286L,293F
HKDC1	-39540.1	173	-39537.3	174	5.56	1	0.0183754	site class 0 1 2a 2b proportion 0.90438 0.09101 0.00419 0.00042 background w 0.05573 1.00000 0.05573 1.00000 foreground w 0.05573 1.00000 47.15059 47.15059	434V,474H,820N
MEP1A	-31440.1	143	-31438.1	144	3.92	1	0.0477149	site class 0 1 2a 2b proportion 0.67958 0.30892 0.00791 0.00359 background w 0.10039 1.00000 0.10039 1.00000 foreground w 0.10039 1.00000 30.69331 30.69331	229*,311I,373Q,644-
MEP1B	-35292.3	169	-35289.2	170	6.2	1	0.012775	site class 0 1 2a 2b proportion 0.71858 0.27581 0.00406 0.00156 background w 0.09999 1.00000 0.09999 1.00000 foreground w 0.09999 1.00000 111.71320 111.71320	346T
MME	-35935.9	181	-35932.2	182	7.46	1	0.0063085	site class 0 1 2a 2b proportion 0.82569 0.16996 0.00360 0.00074 background w 0.06999 1.00000 0.06999 1.00000 foreground w 0.06999 1.00000 540.88230 540.88230	94K,375Y,446Q,499D
MTTP	-44260.4	179	-44258.2	180	4.38	1	0.036363	site class 0 1 2a 2b proportion 0.74922 0.22586 0.01915 0.00577 background w 0.12472 1.00000 0.12472 1.00000 foreground w 0.12472 1.00000 26.96526 26.96526	28I,43L,49G,51S,127W,183N,207L,548F,578L,784V,889E
SCARB1	-27202.7	181	-27199.9	182	5.54	1	0.0185866	site class 0 1 2a 2b proportion 0.80784 0.18484 0.00596 0.00136 background w 0.10912 1.00000 0.10912 1.00000 foreground w 0.10912 1.00000 210.06064 210.06064	206S
SI	-75207.7	93	-75203.8	94	7.78	1	0.00528278	site class 0 1 2a 2b proportion 0.66758 0.32780 0.00310 0.00152 background w 0.09025 1.00000 0.09025 1.00000 foreground w 0.09025 1.00000 64.88787 64.88787	66E,208V,335-,398S,607V,650S,1342Y
SLC15A1	-36427.5	153	-36416.8	154	21.38	1	3.7668e-06	site class 0 1 2a 2b proportion 0.64519 0.34073 0.00921 0.00487 background w 0.07320 1.00000 0.07320 1.00000 foreground w 0.07320 1.00000 613.86078 613.86078	320H,484T,514Y,568A
SLC27A4	-29559.7	171	-29556.7	172	6.06	1	0.0138278	site class 0 1 2a 2b proportion 0.88792 0.09770 0.01295 0.00142 background w 0.06481 1.00000 0.06481 1.00000 foreground w 0.06481 1.00000 22.11718 22.11718	43R,153A,170G,268S,349K,397K,433Q,475E,563L
XPNPEP2	-17517.6	131	-17512.7	132	9.9	1	0.00165279	site class 0 1 2a 2b proportion 0.78630 0.19761 0.01286 0.00323 background w 0.07519 1.00000 0.07519 1.00000 foreground w 0.07519 1.00000 198.45805 198.45805	30I,66Q,144D
