## Supplemental Table S4 for "Trophic shift and the origin of birds"

### Sheet: Sheet1
Table S4 The genes under relatively relaxed selection (k<1) and relatively intensified selection (k>1) in ancestral bird.
Gene	Model	log L	# par.	AICc	Branch set	ω1	ω2	ω3	K	P-value
ABCA1
	RELAX alternative	-72040.7	172	144426	Reference	0.22 (6.85%)	0.23 (92.98%)	11.19 (0.17%)
					Test	0.05 (6.85%)	0.06 (92.98%)	111.05 (0.17%)	1.95	0
	RELAX null	-72047.2	171	144437	Reference	0.00 (80.16%)	0.41 (19.77%)	23192283.89 (0.07%)
					Test	0.00 (80.16%)	0.41 (19.77%)	23192283.89 (0.07%)
ABCG5
	RELAX alternative	-27251.9	172	54849.1	Reference	0.00 (84.49%)	1.00 (8.01%)	38.85 (7.51%)
					Test	0.00 (84.49%)	1.00 (8.01%)	1.38 (7.51%)	0.09	0.013
	RELAX null	-27255	171	54853.3	Reference	0.00 (85.20%)	1.00 (3.50%)	1.74 (11.30%)
					Test	0.00 (85.20%)	1.00 (3.50%)	1.74 (11.30%)
AGPAT1
	RELAX alternative	-11612.1	102	23430.7	Reference	0.02 (63.12%)	0.25 (33.49%)	330.47 (3.39%)
					Test	0.01 (63.12%)	0.23 (33.49%)	471.04 (3.39%)	1.06	0
	RELAX null	-11791.1	101	23786.8	Reference	0.10 (89.60%)	0.12 (3.70%)	233.16 (6.71%)
					Test	0.10 (89.60%)	0.12 (3.70%)	233.16 (6.71%)
ATP1A1
	RELAX alternative	-22528.3	134	45325.2	Reference	0.00 (5.06%)	0.00 (92.38%)	24.92 (2.56%)
					Test	0.00 (5.06%)	0.00 (92.38%)	2.32 (2.56%)	0.26	0.045
	RELAX null	-22530.3	133	45327.2	Reference	0.02 (94.75%)	0.08 (4.20%)	15.26 (1.05%)
					Test	0.02 (94.75%)	0.08 (4.20%)	15.26 (1.05%)
ATP1B4
	RELAX alternative	-15680.9	190	31745	Reference	0.00 (79.88%)	1.00 (13.77%)	122.65 (6.35%)
					Test	0.00 (79.88%)	1.00 (13.77%)	2.32 (6.35%)	0.17	0.023
	RELAX null	-15683.5	189	31748.1	Reference	0.00 (76.35%)	1.00 (20.20%)	148.50 (3.45%)
					Test	0.00 (76.35%)	1.00 (20.20%)	148.50 (3.45%)
APOB
	RELAX alternative	-206677	160	413674	Reference	0.00 (64.04%)	1.00 (29.24%)	13.22 (6.72%)
					Test	0.00 (64.04%)	1.00 (29.24%)	1.40 (6.72%)	0.13	0.006
	RELAX null	-206681	159	413680	Reference	0.00 (60.69%)	1.00 (38.82%)	40.26 (0.49%)
					Test	0.00 (60.69%)	1.00 (38.82%)	40.26 (0.49%)
CACNA1D
	RELAX alternative	-41038.5	182	82441.5	Reference	0.16 (78.96%)	0.16 (21.04%)	1.00 (0.00%)
					Test	0.04 (78.96%)	0.04 (21.04%)	1.00 (0.00%)	1.72	0.015
	RELAX null	-41041.4	181	82445.4	Reference	0.05 (79.59%)	0.08 (20.41%)	1.08 (0.00%)
					Test	0.05 (79.59%)	0.08 (20.41%)	1.08 (0.00%)
CELA3B
	RELAX alternative	-4153.6	52	8412.8	Reference	0.05 (80.25%)	0.05 (7.13%)	1.02 (12.62%)
					Test	0.00 (80.25%)	0.00 (7.13%)	1.83 (12.62%)	24.96	0.024
	RELAX null	-4156.2	51	8415.8	Reference	0.05 (79.82%)	0.05 (13.17%)	2.63 (7.00%)
					Test	0.05 (79.82%)	0.05 (13.17%)	2.63 (7.00%)
CD36
	RELAX alternative	-22872.2	176	46098.3	Reference	0.66 (72.27%)	1.00 (25.57%)	1.26 (2.16%)
					Test	0.01 (72.27%)	1.00 (25.57%)	18.01 (2.16%)	12.4	0.022
	RELAX null	-22874.8	175	46101.6	Reference	0.05 (81.07%)	0.96 (6.05%)	2.72 (12.88%)
					Test	0.05 (81.07%)	0.96 (6.05%)	2.72 (12.88%)
CTRL
	RELAX alternative	-12066.6	130	24395.9	Reference	0.04 (90.11%)	0.04 (4.69%)	33.55 (5.20%)
					Test	0.14 (90.11%)	0.14 (4.69%)	8.51 (5.20%)	0.61	0.009
	RELAX null	-12070.1	129	24400.8	Reference	0.06 (86.60%)	0.06 (8.19%)	10.69 (5.21%)
					Test	0.06 (86.60%)	0.06 (8.19%)	10.69 (5.21%)
FABP1
	RELAX alternative	-7466.6	180	15299.9	Reference	0.85 (69.03%)	0.86 (28.84%)	1.28 (2.14%)
					Test	0.06 (69.03%)	0.07 (28.84%)	73.08 (2.14%)	17.41	0.01
	RELAX null	-7469.9	179	15304.4	Reference	0.31 (100.00%)	0.96 (0.00%)	1.00 (0.00%)
					Test	0.31 (100.00%)	0.96 (0.00%)	1.00 (0.00%)
GOT2
	RELAX alternative	-16145.7	194	32681.6	Reference	0.20 (41.15%)	0.20 (58.60%)	255.01 (0.25%)
					Test	0.05 (41.15%)	0.05 (58.60%)	24253.19 (0.25%)	1.82	0.038
	RELAX null	-16147.8	193	32683.9	Reference	0.06 (61.21%)	0.08 (38.44%)	129.65 (0.36%)
					Test	0.06 (61.21%)	0.08 (38.44%)	129.65 (0.36%)
MTTP
	RELAX alternative	-44744.7	198	89886.4	Reference	0.75 (23.32%)	0.77 (72.38%)	1.13 (4.30%)
					Test	0.14 (23.32%)	0.17 (72.38%)	2.24 (4.30%)	6.76	0.021
	RELAX null	-44747.3	197	89889.7	Reference	0.12 (71.57%)	0.50 (26.69%)	5.98 (1.75%)
					Test	0.12 (71.57%)	0.50 (26.69%)	5.98 (1.75%)
NPC1L1
	RELAX alternative	-5312.8	90	10808.7	Reference	0.00 (71.32%)	0.00 (12.80%)	1.15 (15.88%)
					Test	0.00 (71.32%)	0.00 (12.80%)	3.89 (15.88%)	9.52	0.022
	RELAX null	-5315.4	89	10811.8	Reference	0.00 (71.15%)	0.00 (13.01%)	2.36 (15.83%)
					Test	0.00 (71.15%)	0.00 (13.01%)	2.36 (15.83%)
PIK3CB
	RELAX alternative	-29653.2	182	59671.2	Reference	0.38 (40.18%)	0.38 (59.51%)	76.44 (0.31%)
					Test	0.07 (40.18%)	0.07 (59.51%)	164353.52 (0.31%)	2.77	0.023
	RELAX null	-29655.8	181	59674.3	Reference	0.07 (81.08%)	0.08 (18.30%)	41.29 (0.63%)
					Test	0.07 (81.08%)	0.08 (18.30%)	41.29 (0.63%)
SCARB1
	RELAX alternative	-27563	202	55532.2	Reference	0.67 (73.37%)	0.91 (26.15%)	160.69 (0.48%)
					Test	0.00 (73.37%)	0.28 (26.15%)	1.697655287154139e+29 (0.48%)	13.25	0.049
	RELAX null	-27564.9	201	55534	Reference	0.01 (76.45%)	0.32 (22.44%)	81.62 (1.11%)
					Test	0.01 (76.45%)	0.32 (22.44%)	81.62 (1.11%)
SLC37A4
	RELAX alternative	-17162.5	194	34715.4	Reference	0.14 (54.03%)	0.15 (45.97%)	1.00 (0.00%)
					Test	0.08 (54.03%)	0.09 (45.97%)	1.00 (0.00%)	1.3	0.025
	RELAX null	-17165	193	34718.5	Reference	0.09 (92.49%)	0.09 (7.51%)	1.12 (0.00%)
					Test	0.09 (92.49%)	0.09 (7.51%)	1.12 (0.00%)
SLC5A1
	RELAX alternative	-24278.3	154	48865.8	Reference	0.00 (26.30%)	0.00 (71.41%)	43.19 (2.29%)
					Test	0.00 (26.30%)	0.05 (71.41%)	3.08 (2.29%)	0.3	0.025
	RELAX null	-24280.8	153	48868.8	Reference	0.01 (76.23%)	0.15 (22.32%)	23.29 (1.45%)
					Test	0.01 (76.23%)	0.15 (22.32%)	23.29 (1.45%)
