## Supplemental Table S5 for "Trophic shift and the origin of birds"

### Sheet: Sheet1
Table S5 The genes involed in digestive system pathways.
Carbohydrate digestion and absorption				Protein digestion and absorption	Fat digestion and absorption
AKT1				ACE2	ABCA1
AKT2				CELA2A	ABCG5
AKT3				CELA2B	ABCG8
AMY1A				CELA3A	ACAT2
AMY1B				CELA3B	AGPAT1
AMY1C				CPA1	AGPAT2
AMY2A				CPA2	APOA1
AMY2B				CPA3	APOA4
ATP1A1				CPB1	APOB
ATP1A2				CPB2	CD36
ATP1A3				CTRB1	CEL
ATP1A4				CTRL	CLPS
ATP1B1				DPP4	DGAT1
ATP1B2				KCNE3	DGAT2
ATP1B3				KCNJ13	FABP1
ATP1B4				KCNK5	FABP2
CACNA1D				KCNN4	GOT2
FXYD2				KCNQ1	LIPF
G6PC				MEP1A	MOGAT2
G6PC2				MEP1B	MOGAT3
G6PC3				MME	MTTP
HK1				PGA3	NPC1L1
HK2				PGA4	PLA2G10
HK3				PGA5	PLA2G12A
HKDC1				PRCP	PLA2G12B
LCT				PRSS1	PLA2G1B
MGAM				PRSS2	PLA2G2A
MGAM2				PRSS3	PLA2G2C
PIK3CA				SLC15A1	PLA2G2D
PIK3CB				SLC16A10	PLA2G2E
PIK3CD				SLC1A1	PLA2G2F
PIK3R1				SLC1A5	PLA2G3
PIK3R2				SLC36A1	PLA2G5
PIK3R3				SLC38A2	PLPP1
PRKCB				SLC3A1	PLPP2
SI				SLC3A2	PLPP3
SLC2A2				SLC6A19	PNLIP
SLC2A2				SLC7A7	PNLIPRP1
SLC2A5				SLC7A8	PNLIPRP2
SLC37A4				SLC7A9	SCARB1
SLC5A1				SLC8A1	SLC27A4
				SLC8A2
				SLC8A3
				SLC9A3
				XPNPEP2
